# A seven-year record of fluctuating core body temperatures of nesting leatherback and hawksbill sea turtles

**DOI:** 10.1101/2023.07.28.551020

**Authors:** Malcolm W. Kennedy

## Abstract

Sea turtles experience changes in water temperatures during migrations and seasonal movements that will influence their body temperatures. Nothing is known of how sea turtles’ core body temperatures vary from season to season at nesting sites. Over seven consecutive seasons we measured the surface temperatures of freshly laid eggs as proxies of core temperatures of sea turtles using non-contact infrared thermometers. We measured egg temperatures of two species that have contrasting lifestyles - leatherbacks, the largest, which are adapted to migrate between tropical breeding sites to cold temperate waters, and the smaller hawksbills that are confined to the tropics and sub-tropics. We found considerable year-to-year variations in temperatures in both species (year means 30.4 °C to 31.5 °C in leatherbacks), hawksbills the more so (28.1 °C to 30.3 °C). These differences will likely be modified by both natural seasonal variations and anthropogenic changes in global ocean temperatures and resulting changes in currents and water temperatures local to nesting beaches. These previously unrecognised diversities in body temperatures of nesting turtles are pertinent to predicting environmental tolerances, reproductive success, and nest site selection by sea turtles, and could contribute to predicting which rookeries may remain viable or not during future ocean warming.
