## Supplement B for "A seven-year record of fluctuating core body temperatures of nesting leatherback and hawksbill sea turtles"

### Sheet: Notes
A seven-year record of fluctuating core body temperatures of nesting leatherback and hawksbill sea turtles
Malcolm W. Kennedy
School of Biodiversity, One Health & Veterinary Medicine, Joseph Black Building, College of Medical, Veterinary and Life Sciences, University of Glasgow, Glasgow G12 8QQ, Scotland, UK.
Author for correspondence: Malcolm Kennedy (malcolm.kennedy@glasgow.ac.uk)
Supplement B
This dataset comprises all of the turtle egg surface temperatures recorded used for the graphs and statisrtical analyses in the main paper.
Each data point represents the mean value of all of the eggs measured by an individual turtle during a nesting event involving between five and about thirty eggs per nesting event.

### Sheet: Turtle egg temperatures
Species of sea turtle	Leatherback	Leatherback	Leatherback	Leatherback	Leatherback	Leatherback	Leatherback		Hawksbill	Hawksbill	Hawksbill	Hawksbill	Hawksbill	Hawksbill	Hawksbill		Cumulative	Cumulative
Year	2013	2014	2015	2016	2017	2018	2019		2013	2014	2015	2016	2017	2018	2019		Leatherback	Hawksbill
Egg temperature	31.1487	31.4467	31.1598	30.834	30.72	30.98	30.1		30.0835	28.7383	29.4019	30.0414	28.2797	28.3	29.5345		31.1487	30.0835
averages per nesting	31.4536	31.2746	31.2226	30.9953	30.319	30.6214	30.8		29.5947	29.8622	28.3278	29.8909	28.5472	29.1553	28.8		31.4536	29.5947
(°C)	31.4771	31.5587	31.478	31.141	31.1032	30.9933	30.7		30.4696	28.5426	29.3193	30.1899	28.4213	28.5366	28.1455		31.4771	30.4696
	31.328	31.2571	31.133	30.7885	30.7	30.4818	30.4		29.6561	29.573	29.5671	30.203	28.6792	28.8	27.5043		31.328	29.6561
	31.6326	30.9491	31.0988	30.8305	31.55	30.38	29.6		30.8684	29.7324	29.3193	30.602	27.7906	28.1	29.13		31.6326	30.8684
	31.3784	30.9034	31.1144	31.1975	30.5441	29.9806	30.3		30.0319	29.4963	28.4104	30.209	28.8719	28.7	28.3333		31.3784	30.0319
	31.707	31.1438	30.2178	31.3288	31.5545	31.125	30.1		30.0156	29.3606	29.4019	30.1361	28.4677	28.1	28.175		31.707	30.0156
	31.5408	31.1782	30.6081	31.068	30.7806	30.4233	30		30.5953	29.2825	28.9062	29.815	27.6969	28.1	28.36		31.5408	30.5953
	31.0435	31.3397	30.9518	30.6033	31.6829	30.55	31.1		31.2667	29.5789	30.1455	29.9802	28.4265	28.3	28.7556		31.0435	31.2667
	30.9641	31.3899	30.889	31.0543	32.2677	30.8526	30.9		29.9306	29.8177	29.4845	29.9676	27.7032	28.1	28.9081		30.9642	29.9306
	31.2045	31.5913	30.834	31.2239	31.5469	30.4286	30.2		30.5077	29.6942	28.8235	30.3852	28.7042	27.8	28.7833		31.2045	30.5077
	31.667	31.5087	30.8673	30.9787	31.1379	30.1886	30.5		30.5241		29.2366	29.8641	28.6633	27.9	28.5533		31.667	30.5241
	30.8595	31.3297	31.2608	31.1305	31.2966	29.8093	31.7		30.1198		28.8235	30.1937	28.1042	28.1	28.4281		30.8595	30.1198
	32.1997	31.1553	31.1456	31.1623	30.7852	29.8946	30.2		31.9703		29.2366	29.8687	27.7125	28.2	28.4615		32.1997	31.9703
	31.1802	31.2677	31.0864	30.9573	30.8833	29.6784	30.4		29.8782		29.0714	29.8165	28.3037	27.7			31.1802	29.8782
	31.5035	31.2278	31.1812	30.8991	31.475	30.0556	30.3		30.5769		29.154	29.6877	28.5489	28			31.5035	30.5769
	31.7152	30.6412	31.0832	30.9481	31.24	30.2702	30.3		29.6527		28.9888	30.6266	28.2111	28.2			31.7152	29.6527
	31.5566	31.2471	30.99	30.5677	31.2564	30.6321	31		29.7585		29.4019	29.7885	28.1742	27.9			31.5566	29.7584
	31.013	31.1589	30.6963	30.8808	31.5297	30.2846	30.4				27.7495	29.7582	28.2471	27.3			31.013	28.7383
	31.9786	31.1444	30.9599	30.8684	31.0205	30.1591	30.5				28.7409	29.6573	27.9765	28.7			31.9786	29.8622
	31.1369	31.3021	31.263	30.9166	31	30.3	30				28.7409	29.6497	27.6896	29.7			31.1369	28.5426
	31.6739	31.9041	30.5741	30.7728	30.8	30.375	29.8				29.2366	29.8193	28.651	27.9			31.6739	29.573
	31.5028		30.578	31.4261	31.3	31.8727	31				29.3193	29.994	28.55	29.5			31.5028	29.7324
	31.4756		30.5045	30.2935	31.6	29.9167	29.8				29.2366	29.4727	29.6351	28.6			31.4756	29.4963
	31.1496		31.3228	30.7754		30.0103	30				29.3193	29.5671	28.375	27.9			31.1496	29.3606
	31.5225		31.3121	30.7937		30.3714	30				29.154	29.6942	29.2417	28.6			31.5225	29.2825
	31.0378		30.9419	30.532		30.2333	30				29.3193	29.9205	29.1923	28.1			31.0378	29.5789
	31.8474			31.0516		29.3714	30.4				28.7409	30.5586	29.3	28.2			31.8474	29.8177
	31.6877			30.4181		31.7667	30.4				29.0714	29.4019	28.802	27.7			31.6877	29.6942
	30.9097			31.3391		29.7	30.3				29.2366	30.0835	28.5472	26.3			30.9097	29.4019
	30.9566			31.1062		29.439	30.5				29.4019	29.6608	29.0262	27.1			30.9566	28.3278
	31.0267			31.2322		28.685	30.6				29.5671	29.6038	29.2029	27.1			31.0267	29.3193
	31.5205			31.1825		30.375	30.4				29.2366	29.8238	29.3326	27			31.5205	29.5671
	31.308			31.5366		30.4	31.1				29.0714	29.8694	28.8607	27.7			31.308	29.3193
	31.225			30.6559		29.812	30.4				28.9888	30.037	29.435				31.225	28.4104
	31.7152			31.319		31.4818	31.1				28.8235	29.4446	29.2949				31.7152	29.4019
	31.6798			31.1015		29.529	29.5				28.1626	29.9722	29.0559				31.6798	28.9062
	32.27			31.2471		29.6625	31				29.7324	30.4319	28.7158				32.27	30.1455
	32.363			31.0508		30.0048	29.7				28.6583	29.6222	28.9194				32.363	29.4845
	31.6464			30.6793		31.0875					29.3193	29.815	29.22				31.6464	28.8235
	31.9356			31.1043		30.4757					28.9888	29.7768	29.4762				31.9356	29.2366
	32.4691			30.8271		31.0758					29.3193	29.6685	29.05				32.4691	28.8235
	31.3021			31.2471		30.0848					28.6583	29.4578	29.2838				31.3021	29.2366
				30.9613		30.3687					29.2366	29.7832	29.1486				31.4467	29.0714
				31.3277		29.9233					28.9062	30.0406	28.8197				31.2746	29.154
				31.3304		30.2577					29.154	30.2599	29.3042				31.5587	28.9888
				31.013		30.5448					28.9062	29.8622	29.4467				31.2571	29.4019
				30.889		30.8419					29.4019	29.7812	28.806				30.9491	27.7495
				31.8309		30.6857					29.4845	29.4082	29.3875				30.9034	28.7409
				31.6845		31.2622					28.9888	29.6811	29.1913				31.1438	28.7409
				30.7086		31.3111					29.2366	29.5268	29.0241				31.1782	29.2366
				31.133		30.3417					29.6497	29.7654	29.5946				31.3397	29.3193
				31.8467		29.9517					29.4845	29.6497	29.395				31.3899	29.2366
				31.4575		30.3533					28.5757	29.9438	29.3155				31.5913	29.3193
				32.0292		30.2441					29.4019	29.7427	29.0178				31.5087	29.154
				31.8691		29.7818					29.4845	30.0148	29.4518				31.3297	29.3193
						30.5088					29.4845	29.9898	29.6043				31.1553	28.7409
						31.1207					29.4019	29.7235	29.2633				31.2677	29.0714
						30.3265					29.4845	30.0187	29.1902				31.2278	29.2366
						30.4842					29.6497	30.1566	29.7886				30.6412	29.4019
											29.5671	30.9823	29.2189				31.2471	29.5671
											29.815	29.6461	28.5373				31.1589	29.2366
											29.5671	30.5042	29.1887				31.1444	29.0714
											29.4845		28.9263				31.3021	28.9888
											29.0714		29.2415				31.9041	28.8235
											28.9062		29.6314				31.1598	28.1626
											30.3933		30.1				31.2226	29.7324
											30.4759		28.8206				31.478	28.6583
											29.6497		30.6564				31.133	29.3193
											29.4845		29.4538				31.0988	28.9888
											29.4019		30.5462				31.1144	29.3193
											29.4845		29.4				30.2177	28.6583
											29.9802		29.785				30.6081	29.2366
											29.154		29.16				30.9518	28.9062
											30.2281		29.7733				30.889	29.154
											30.6412		28.3029				30.834	28.9062
											30.2281		29.0175				30.8673	29.4019
											29.7324		29.2437				31.2608	29.4845
											29.5671		29.5704				31.1456	28.9888
											30.3107		29.9193				31.0864	29.2366
											29.815		28.8				31.1812	29.6497
											29.3193		28.3733				31.0832	29.4845
													28.1				30.99	28.5757
													29.14				30.6963	29.4019
													30.0048				30.9599	29.4845
													28.8571				31.263	29.4845
													29.4765				30.574	29.4019
													29.2059				30.578	29.4845
													29.2286				30.5045	29.6497
													29.29				31.3228	29.5671
																	31.312	29.815
																	30.9419	29.5671
																	30.834	29.4845
																	30.9953	29.0714
																	31.141	28.9062
																	30.7885	30.3933
																	30.8305	30.4759
																	31.1975	29.6497
																	31.3288	29.4845
																	31.068	29.4019
																	30.6033	29.4845
																	31.0543	29.9802
																	31.2239	29.154
																	30.9787	30.2281
																	31.1305	30.6412
																	31.1623	30.2281
																	30.9573	29.7324
																	30.899	29.5671
																	30.948	30.3107
																	30.5677	29.815
																	30.8808	29.3193
																	30.8684	30.0414
																	30.9166	29.8909
																	30.7728	30.1898
																	31.4261	30.203
																	30.2935	30.602
																	30.7754	30.209
																	30.7937	30.1361
																	30.532	29.815
																	31.0516	29.9802
																	30.4181	29.9676
																	31.3391	30.3852
																	31.1062	29.8641
																	31.2322	30.1937
																	31.1825	29.8687
																	31.5366	29.8165
																	30.6559	29.6878
																	31.319	30.6266
																	31.1015	29.7885
																	31.2471	29.7582
																	31.0508	29.6573
																	30.6793	29.6497
																	31.1043	29.8193
																	30.8271	29.994
																	31.2471	29.4727
																	30.9613	29.5671
																	31.3277	29.6942
																	31.3304	29.9205
																	31.013	30.5586
																	30.889	29.4019
																	31.8309	30.0835
																	31.6845	29.6608
																	30.7086	29.6038
																	31.133	29.8238
																	31.8467	29.8694
																	31.4575	30.037
																	32.0292	29.4446
																	31.8691	29.9722
																	30.72	30.4319
																	30.3191	29.6222
																	31.1032	29.815
																	30.7	29.7768
																	31.55	29.6685
																	30.5441	29.4579
																	31.5545	29.7832
																	30.7807	30.0406
																	31.6829	30.2599
																	32.2677	29.8622
																	31.5469	29.7812
																	31.1379	29.4082
																	31.2965	29.6811
																	30.7852	29.5268
																	30.8833	29.7654
																	31.475	29.6497
																	31.24	29.9438
																	31.2564	29.7427
																	31.5297	30.0148
																	31.0205	29.9898
																	31	29.7235
																	30.8	30.0187
																	31.3	30.1566
																	31.6	30.9823
																	30.98	29.6461
																	30.6214	30.5042
																	30.9933	28.2797
																	30.4818	28.5472
																	30.38	28.4213
																	29.9807	28.6792
																	31.125	27.7906
																	30.4233	28.8719
																	30.55	28.4677
																	30.8526	27.6969
																	30.4286	28.4265
																	30.1886	27.7032
																	29.8093	28.7042
																	29.8946	28.6633
																	29.6784	28.1042
																	30.0556	27.7125
																	30.2702	28.3037
																	30.6321	28.5489
																	30.2846	28.2111
																	30.1591	28.1742
																	30.3	28.2471
																	30.375	27.9765
																	31.8727	27.6896
																	29.9167	28.651
																	30.0103	28.55
																	30.3714	29.6351
																	30.2333	28.375
																	29.3714	29.2417
																	31.7667	29.1923
																	29.7	29.3
																	29.439	28.802
																	28.685	28.5472
																	30.375	29.0262
																	30.4	29.2029
																	29.812	29.3326
																	31.4818	28.8607
																	29.529	29.435
																	29.6625	29.2949
																	30.0048	29.0559
																	31.0875	28.7158
																	30.4757	28.9194
																	31.0758	29.22
																	30.0848	29.4762
																	30.3687	29.05
																	29.9233	29.2838
																	30.2577	29.1486
																	30.5448	28.8197
																	30.8419	29.3042
																	30.6857	29.4467
																	31.2622	28.806
																	31.3111	29.3875
																	30.3417	29.1913
																	29.9517	29.0241
																	30.3533	29.5946
																	30.2441	29.395
																	29.7818	29.3155
																	30.5088	29.0178
																	31.1207	29.4518
																	30.3265	29.6044
																	30.4842	29.2633
																	30.1	29.1902
																	30.8	29.7886
																	30.7	29.2189
																	30.4	28.5373
																	29.6	29.1887
																	30.3	28.9263
																	30.1	29.2415
																	30	29.6314
																	31.1	30.1
																	30.9	28.8206
																	30.2	30.6564
																	30.5	29.4538
																	31.7	30.5462
																	30.2	29.4
																	30.4	29.785
																	30.3	29.16
																	30.3	29.7733
																	31	28.3029
																	30.4	29.0175
																	30.5	29.2437
																	30	29.5704
																	29.8	29.9193
																	31	28.8
																	29.8	28.3733
																	30	28.1
																	30	29.14
																	30	30.0048
																	30.4	28.8571
																	30.4	29.4765
																	30.3	29.2059
																	30.5	29.2286
																	30.6	29.29
																	30.4	28.3
																	31.1	29.1553
																	30.4	28.5366
																	31.1	28.8
																	29.5	28.1
																	31	28.7
																	29.7	28.1
																		28.1
																		28.3
																		28.1
																		27.8
																		27.9
																		28.1
																		28.2
																		27.7
																		28
																		28.2
																		27.9
																		27.3
																		28.7
																		29.7
																		27.9
																		29.5
																		28.6
																		27.9
																		28.6
																		28.1
																		28.2
																		27.7
																		26.3
																		27.1
																		27.1
																		27
																		27.7
																		29.5345
																		28.8
																		28.1455
																		27.5043
																		29.13
																		28.3333
																		28.175
																		28.36
																		28.7556
																		28.9081
																		28.7833
																		28.5533
																		28.4281
																		28.4615
